# DeepMAsED: Evaluating the quality of metagenomic assemblies

**DOI:** 10.1101/763813

**Authors:** Mateo Rojas-Carulla, Ruth E. Ley, Bernhard Schölkopf, Nicholas D. Youngblut

## Abstract

**Motivation/background:** Methodological advances in metagenome assembly are rapidly increasing in the number of published metagenome assemblies. However, identifying misassemblies is challenging due to a lack of closely related reference genomes that can act as pseudo ground truth. Existing reference-free methods are no longer maintained, can make strong assumptions that may not hold across a diversity of research projects, and have not been validated on large scale metagenome assemblies.

**Results:** We present DeepMAsED, a deep learning approach for identifying misassembled contigs without the need for reference genomes. Moreover, we provide an *in silico* pipeline for generating large-scale, realistic metagenome assemblies for comprehensive model training and testing. DeepMAsED accuracy substantially exceeds the state-of-the-art when applied to large and complex metagenome assemblies. Our model estimates close to a 5% contig misassembly rate in two recent large-scale metagenome assembly publications.

**Conclusions:** DeepMAsED accurately identifies misassemblies in metagenome-assembled contigs from a broad diversity of bacteria and archaea without the need for reference genomes or strong modelling assumptions. Running DeepMAsED is straight-forward, as well as is model re-training with our dataset generation pipeline. Therefore, DeepMAsED is a flexible misassembly classifier that can be applied to a wide range of metagenome assembly projects.

**Availability:** DeepMAsED is available from GitHub at https://github.com/leylabmpi/DeepMAsED.
