## Supplemental Data 1 for "DeepMAsED: Evaluating the quality of metagenomic assemblies"

NCBI accession
GB_GCA_002238865.1
RS_GCF_000429065.1
RS_GCF_900188435.1
RS_GCF_001641615.1
RS_GCF_000832305.1
RS_GCF_001468265.1
RS_GCF_000369485.1
RS_GCF_000166095.1
RS_GCF_000237325.1
RS_GCF_000746075.1
RS_GCF_000582475.1
GB_GCA_002366545.1
RS_GCF_001433715.1
RS_GCF_000631985.1
RS_GCF_002088295.1
GB_GCA_002335055.1
RS_GCF_000772045.1
GB_GCA_002159085.1
RS_GCF_000243335.1
RS_GCF_000219805.1
RS_GCF_000687795.1
RS_GCF_000046685.1
RS_GCF_000244955.1
RS_GCF_000364445.1
RS_GCF_000698145.1
GB_GCA_002402965.1
RS_GCF_002743175.1
RS_GCF_002836975.1
GB_GCA_002011125.1
GB_GCA_000438415.1
RS_GCF_900109655.1
RS_GCF_001011115.1
RS_GCF_000757485.1
RS_GCF_002443155.1
RS_GCF_000160575.1
RS_GCF_002008165.1
RS_GCF_000768065.1
RS_GCF_000332195.1
RS_GCF_001636425.1
RS_GCF_000511875.1
RS_GCF_000423725.1
RS_GCF_900177625.1
GB_GCA_900241005.1
RS_GCF_002160145.1
RS_GCF_001428895.1
RS_GCF_002836475.1
RS_GCF_002016635.1
RS_GCF_900167375.1
RS_GCF_002197665.1
RS_GCF_000025545.1
RS_GCF_900167055.1
RS_GCF_001650315.1
RS_GCF_900089605.1
RS_GCF_900156415.1
GB_GCA_002168075.1
RS_GCF_002813775.1
GB_GCA_001770015.1
GB_GCA_002237645.1
RS_GCF_001683375.1
RS_GCF_900156815.1
RS_GCF_001277355.1
RS_GCF_000706765.1
GB_GCA_000310245.1
RS_GCF_001049755.1
RS_GCF_000222485.1
RS_GCF_000744515.1
RS_GCF_002797715.1
GB_GCA_002699305.1
RS_GCF_001512295.1
RS_GCF_000565215.1
RS_GCF_900103785.1
RS_GCF_000702025.1
RS_GCF_000517545.1
RS_GCF_000185345.1
RS_GCF_001687305.1
RS_GCF_900197585.1
RS_GCF_900114125.1
RS_GCF_000014225.1
RS_GCF_000524295.1
RS_GCF_001634285.1
RS_GCF_900142615.1
RS_GCF_900129315.1
RS_GCF_000369785.1
RS_GCF_000735585.1
RS_GCF_000024885.1
GB_GCA_002490245.1
RS_GCF_002005105.1
RS_GCF_000702905.1
RS_GCF_900115555.1
RS_GCF_002563655.1
RS_GCF_000019365.1
RS_GCF_001654615.1
RS_GCF_000341345.1
RS_GCF_001509555.1
RS_GCF_900107145.1
RS_GCF_001885685.1
RS_GCF_001293125.1
GB_GCA_002422395.1
RS_GCF_000332495.1
RS_GCF_001642085.1
RS_GCF_000025105.1
RS_GCF_002112765.1
RS_GCF_000389985.1
RS_GCF_000012865.1
RS_GCF_000427905.1
GB_GCA_002448795.1
RS_GCF_000381765.1
RS_GCF_000337435.1
RS_GCF_000260835.1
RS_GCF_000971295.1
RS_GCF_000424965.1
GB_GCA_000434395.1
RS_GCF_000686885.1
RS_GCF_000309945.1
RS_GCF_001614315.2
RS_GCF_000316665.1
RS_GCF_900177655.1
RS_GCF_001632745.1
RS_GCF_001940165.1
RS_GCF_000019745.1
RS_GCF_900113765.1
RS_GCF_001434145.1
GB_GCA_002449135.1
RS_GCF_000455285.1
GB_GCA_002500565.1
RS_GCF_000769915.1
RS_GCF_000518165.1
RS_GCF_000446015.1
RS_GCF_000613185.1
GB_GCA_002414665.1
RS_GCF_000193435.2
RS_GCF_000725405.1
RS_GCF_900167955.1
GB_GCA_002344205.1
GB_GCA_001604105.1
RS_GCF_001425825.1
RS_GCF_000200595.1
RS_GCF_000698845.1
RS_GCF_001718815.1
RS_GCF_002162375.1
RS_GCF_000818395.1
RS_GCF_000265245.1
RS_GCF_900116895.1
RS_GCF_001995255.1
RS_GCF_000425645.1
RS_GCF_900156455.1
RS_GCF_001723305.1
RS_GCF_000006985.1
RS_GCF_000298315.2
RS_GCF_001648155.1
RS_GCF_900105215.1
RS_GCF_001499715.1
RS_GCF_900109295.1
RS_GCF_000384335.2
RS_GCF_001761465.1
GB_GCA_002011745.1
RS_GCF_001698225.1
RS_GCF_900045905.1
GB_GCA_002457415.1
RS_GCF_001404875.1
RS_GCF_900157365.1
RS_GCF_000711715.1
RS_GCF_900107045.1
RS_GCF_900187265.1
GB_GCA_002339325.1
GB_GCA_002373505.1
GB_GCA_001801025.1
RS_GCF_000378765.1
RS_GCF_000430885.1
GB_GCA_001040905.1
GB_GCA_001679705.1
RS_GCF_000744325.1
RS_GCF_002762335.1
RS_GCF_002735705.1
RS_GCF_001185345.1
RS_GCF_000152845.1
RS_GCF_001186335.1
RS_GCF_002213425.1
RS_GCF_001905735.1
RS_GCF_002072675.1
RS_GCF_900199655.1
RS_GCF_900070365.1
RS_GCF_000008725.1
RS_GCF_000621325.1
RS_GCF_001427145.1
RS_GCF_900105935.1
RS_GCF_000582785.1
RS_GCF_001437465.1
GB_GCA_000433015.1
RS_GCF_002368335.1
RS_GCF_001700315.1
RS_GCF_900130015.1
RS_GCF_000508225.1
RS_GCF_002355515.1
RS_GCF_000430905.1
RS_GCF_000313635.1
RS_GCF_001662055.1
RS_GCF_002844595.1
GB_GCA_001770695.1
GB_GCA_002709045.1
RS_GCF_900115585.1
RS_GCF_002835605.1
RS_GCF_002797535.1
RS_GCF_900102985.1
RS_GCF_001905505.1
RS_GCF_900107195.1
RS_GCF_001618685.1
RS_GCF_000374285.1
RS_GCF_900100715.1
RS_GCF_000283915.1
RS_GCF_001579905.1
RS_GCF_000955795.1
GB_GCA_001940985.1
RS_GCF_001647695.1
RS_GCF_001874525.1
RS_GCF_000420025.1
RS_GCF_001888885.1
RS_GCF_900177775.1
RS_GCF_001686925.1
RS_GCF_001513785.1
RS_GCF_900102265.1
RS_GCF_000507145.1
RS_GCF_000472425.1
GB_GCA_002404995.1
RS_GCF_000421345.1
RS_GCF_001469955.1
RS_GCF_001660485.1
RS_GCF_000315795.1
RS_GCF_002802875.1
RS_GCF_000478365.1
GB_GCA_001464615.1
RS_GCF_000832025.1
RS_GCF_001578105.1
RS_GCF_000218785.1
RS_GCF_000196795.1
RS_GCF_000469505.1
RS_GCF_900103085.1
RS_GCF_001592245.1
RS_GCF_000236805.1
RS_GCF_002135425.1
RS_GCF_000373145.1
RS_GCF_002310835.1
RS_GCF_000938305.1
RS_GCF_900109455.1
GB_GCA_002328035.1
RS_GCF_900100255.1
RS_GCF_001644605.1
RS_GCF_001548355.1
RS_GCF_900156265.1
RS_GCF_900120125.1
RS_GCF_900105605.1
GB_GCA_001856825.1
GB_GCA_002329295.1
RS_GCF_001654495.1
RS_GCF_001183865.1
RS_GCF_000243695.2
RS_GCF_002127265.1
RS_GCF_900101625.1
RS_GCF_000828915.1
RS_GCF_001998565.1
RS_GCF_001422575.1
RS_GCF_002056725.1
RS_GCF_000422885.1
RS_GCF_900109765.1
RS_GCF_000381885.1
RS_GCF_000268305.3
RS_GCF_900115815.1
RS_GCF_000021825.1
RS_GCF_001422405.1
RS_GCF_001586255.1
RS_GCF_001748145.1
RS_GCF_900114895.1
RS_GCF_001457975.1
RS_GCF_900188175.1
GB_GCA_002309765.1
RS_GCF_001011095.1
RS_GCF_001518995.2
RS_GCF_900107315.1
RS_GCF_000686845.1
RS_GCF_001685035.1
RS_GCF_001017655.1
GB_GCA_001602415.1
RS_GCF_000231425.2
GB_GCA_002006815.1
RS_GCF_001639725.1
RS_GCF_002261335.1
RS_GCF_000243255.1
RS_GCF_000786575.1
RS_GCF_900105615.1
RS_GCF_001629705.1
RS_GCF_002079305.1
GB_GCA_001898415.1
GB_GCA_001898465.1
RS_GCF_000973545.1
RS_GCF_900187385.1
RS_GCF_000371045.1
RS_GCF_000426525.1
RS_GCF_000155595.1
RS_GCF_001190965.1
RS_GCF_000359745.1
GB_GCA_001899045.1
RS_GCF_001465295.1
RS_GCF_002286815.1
RS_GCF_900113025.1
RS_GCF_000242995.2
RS_GCF_900110275.1
RS_GCF_001570565.1
RS_GCF_002368235.1
RS_GCF_900101675.1
GB_GCA_000438335.1
RS_GCF_000373345.1
GB_GCA_002790195.1
RS_GCF_900168125.1
RS_GCF_001887265.1
RS_GCF_900105535.1
GB_GCA_002011165.1
RS_GCF_000179595.2
RS_GCF_900142055.1
RS_GCF_000712975.1
RS_GCF_000499665.2
RS_GCF_000018505.1
GB_GCA_002350085.1
RS_GCF_001400005.1
RS_GCF_000186225.1
RS_GCF_900120405.1
RS_GCF_001709315.1
RS_GCF_002087015.1
RS_GCF_000152805.1
RS_GCF_000384155.1
GB_GCA_002506665.1
RS_GCF_000744825.1
RS_GCF_000184705.1
RS_GCF_000482825.1
RS_GCF_000383855.1
GB_GCA_000432335.1
RS_GCF_001112925.1
RS_GCF_000771545.1
GB_GCA_002389665.1
RS_GCF_001263715.1
RS_GCF_900090105.1
GB_GCA_002477465.1
RS_GCF_002214545.1
RS_GCF_001696705.1
RS_GCF_002006735.1
RS_GCF_002242685.1
RS_GCF_900167635.1
RS_GCF_001294205.1
RS_GCF_001577305.1
RS_GCF_000422685.1
RS_GCF_000152865.1
RS_GCF_000952155.1
RS_GCF_000238215.1
RS_GCF_000011745.1
GB_GCA_002730875.1
RS_GCF_000013185.1
RS_GCF_001548275.1
RS_GCF_001477655.1
RS_GCF_000012505.1
GB_GCA_002843175.1
RS_GCF_001644705.1
RS_GCF_002211365.1
GB_GCA_002730525.1
RS_GCF_900102815.1
RS_GCF_900106845.1
RS_GCF_000425805.1
RS_GCF_000063605.1
RS_GCF_000963005.1
GB_GCA_002350105.1
GB_GCA_002239025.1
GB_GCA_002399735.1
RS_GCF_001437435.1
RS_GCF_000014905.1
RS_GCF_000284415.1
RS_GCF_000214215.1
RS_GCF_900156055.1
RS_GCF_900103775.1
RS_GCF_000496475.1
RS_GCF_000712175.1
GB_GCA_002423585.1
RS_GCF_001703635.1
RS_GCF_900012625.1
GB_GCA_001940665.1
GB_GCA_002427755.1
RS_GCF_002270055.1
RS_GCF_000373625.1
RS_GCF_000184325.1
GB_GCA_002733885.1
RS_GCF_000245795.1
RS_GCF_000411555.1
RS_GCF_002806975.1
RS_GCF_000745075.1
RS_GCF_002549755.1
RS_GCF_000300095.1
RS_GCF_000020625.1
RS_GCF_000965255.1
RS_GCF_000950575.1
GB_GCA_002215425.1
RS_GCF_000525875.1
GB_GCA_002379985.1
RS_GCF_000413315.1
GB_GCA_002394995.1
RS_GCF_000013045.1
RS_GCF_001456355.1
RS_GCF_000419295.1
RS_GCF_001425085.1
RS_GCF_000988095.1
RS_GCF_001580045.1
RS_GCF_900111145.1
RS_GCF_900104605.1
RS_GCF_900156695.1
RS_GCF_000264495.1
RS_GCF_000485845.1
RS_GCF_001730225.1
RS_GCF_001584605.1
RS_GCF_001682865.1
RS_GCF_000317475.1
RS_GCF_002287035.1
RS_GCF_001434365.1
RS_GCF_001188205.1
RS_GCF_002042885.1
RS_GCF_000373265.1
RS_GCF_900101765.1
RS_GCF_001043175.1
RS_GCF_000820185.1
RS_GCF_000374105.1
RS_GCF_001753775.1
RS_GCF_002019635.1
GB_GCA_001447315.1
RS_GCF_900177485.1
RS_GCF_002150505.1
RS_GCF_000024845.1
RS_GCF_000384315.1
RS_GCF_001953885.1
RS_GCF_001895005.1
RS_GCF_000934685.1
GB_GCA_002410325.1
RS_GCF_000383295.1
RS_GCF_000633395.1
RS_GCF_000026105.1
RS_GCF_002797895.1
RS_GCF_000007245.1
RS_GCF_000021765.1
RS_GCF_002368095.1
RS_GCF_001968985.1
RS_GCF_000187585.1
RS_GCF_000227665.2
RS_GCF_002197755.1
RS_GCF_900111185.1
RS_GCF_002211785.1
RS_GCF_002813025.1
RS_GCF_900143055.1
RS_GCF_000512695.2
RS_GCF_000428985.1
GB_GCA_002346645.1
RS_GCF_002007235.1
RS_GCF_000519045.1
RS_GCF_001423155.1
RS_GCF_000495635.1
RS_GCF_002847305.1
GB_GCA_002692965.1
RS_GCF_000287695.1
RS_GCF_000739575.1
RS_GCF_001689915.1
RS_GCF_000438555.1
RS_GCF_001557755.1
RS_GCF_001295925.1
RS_GCF_900109705.1
GB_GCA_001311865.1
RS_GCF_001632165.1
RS_GCF_900114965.1
RS_GCF_000018525.1
RS_GCF_000444935.1
RS_GCF_000020785.1
RS_GCF_000814475.1
RS_GCF_000745795.1
RS_GCF_000520615.1
RS_GCF_900168155.1
RS_GCF_001243045.1
RS_GCF_900176265.1
RS_GCF_000585335.1
RS_GCF_001507665.1
RS_GCF_000421805.1
RS_GCF_001623225.1
RS_GCF_002286965.1
RS_GCF_000718015.1
RS_GCF_001730315.1
GB_GCA_001899525.1
GB_GCA_002483465.1
RS_GCF_900100355.1
RS_GCF_000231275.1
RS_GCF_002022665.1
RS_GCF_001747095.1
RS_GCF_000183135.1
RS_GCF_002160755.1
RS_GCF_900176045.1
GB_GCA_002452815.1
RS_GCF_000834775.1
RS_GCF_001642835.1
GB_GCA_001724035.1
RS_GCF_000224005.2
RS_GCF_900187985.1
RS_GCF_001278035.1
GB_GCA_002702065.1
RS_GCF_000499185.1
RS_GCF_001499965.1
RS_GCF_900101875.1
RS_GCF_900119825.1
RS_GCF_900110945.1
RS_GCF_000931655.1
RS_GCF_001040725.1
RS_GCF_900092135.1
RS_GCF_900110775.1
RS_GCF_900232905.1
RS_GCF_000469325.1
RS_GCF_001936625.1
GB_GCA_000170815.1
RS_GCF_000482385.1
RS_GCF_900205755.1
RS_GCF_900169565.1
RS_GCF_000260965.1
RS_GCF_000017425.1
RS_GCF_001421805.1
RS_GCF_002119665.1
GB_GCA_900066985.1
RS_GCF_001864945.1
RS_GCF_000515315.1
RS_GCF_001634305.1
RS_GCF_001625365.1
RS_GCF_000622385.1
RS_GCF_000702245.1
RS_GCF_001552965.1
RS_GCF_002441635.1
RS_GCF_900176325.1
RS_GCF_900110415.1
RS_GCF_900101435.1
RS_GCF_000276645.1
RS_GCF_000613885.1
RS_GCF_002001125.1
RS_GCF_000744105.1
RS_GCF_002282855.1
RS_GCF_000948415.1
RS_GCF_000828575.1
RS_GCF_001701025.1
GB_GCA_001399795.1
RS_GCF_002356335.1
RS_GCF_000328705.1
RS_GCF_001712755.1
RS_GCF_001647575.1
RS_GCF_000425725.1
GB_GCA_002763895.1
RS_GCF_001695835.1
GB_GCA_002841495.1
GB_GCA_002341185.1
GB_GCA_002841685.1
RS_GCF_000367765.1
RS_GCF_000237845.1
GB_GCA_002338065.1
GB_GCA_001969245.1
RS_GCF_001431525.1
RS_GCF_000719265.1
RS_GCF_001274635.1
GB_GCA_002409595.1
GB_GCA_002509015.1
RS_GCF_000022625.1
RS_GCF_000194135.1
RS_GCF_000521485.1
RS_GCF_000160435.1
RS_GCF_000454545.1
RS_GCF_000191065.1
RS_GCF_001486665.1
GB_GCA_002372835.1
RS_GCF_001875665.1
GB_GCA_002737455.1
RS_GCF_000011145.1
RS_GCF_000974805.1
RS_GCF_000092885.1
RS_GCF_000619805.1
RS_GCF_001045445.1
RS_GCF_000143165.1
RS_GCF_002261065.1
RS_GCF_001577465.1
RS_GCF_002797395.1
RS_GCF_001314305.1
RS_GCF_000023585.1
RS_GCF_900106105.1
RS_GCF_900102995.1
RS_GCF_000784735.1
RS_GCF_001713435.1
RS_GCF_001672445.1
GB_GCA_002295325.1
RS_GCF_000414175.1
RS_GCF_000090875.1
RS_GCF_000380645.1
RS_GCF_002007745.1
GB_GCA_002292285.1
RS_GCF_000234585.1
RS_GCF_000786655.1
RS_GCF_000320365.1
RS_GCF_900176345.1
RS_GCF_900101125.1
RS_GCF_900102115.1
RS_GCF_000600105.1
RS_GCF_900102135.1
RS_GCF_000300875.1
GB_GCA_002437105.1
RS_GCF_001613125.1
RS_GCF_000190735.1
RS_GCF_002744755.1
RS_GCF_001299475.1
RS_GCF_900114215.1
RS_GCF_000337275.1
RS_GCF_000429045.1
RS_GCF_900113315.1
GB_GCA_002410925.1
RS_GCF_001418085.1
RS_GCF_002142275.1
GB_GCA_000434775.1
RS_GCF_000429165.1
RS_GCF_000317675.1
RS_GCF_002100145.1
GB_GCA_002796975.1
RS_GCF_000184435.1
RS_GCF_000008025.1
RS_GCF_000267545.1
RS_GCF_001280305.1
RS_GCF_001860525.1
RS_GCF_002260845.1
RS_GCF_900107125.1
RS_GCF_000511065.1
RS_GCF_000337795.1
RS_GCF_000315365.1
RS_GCF_001598055.1
RS_GCF_000174415.1
RS_GCF_001606025.1
RS_GCF_000024345.1
RS_GCF_900113415.1
GB_GCA_001802565.1
RS_GCF_000422245.1
RS_GCF_000385135.1
RS_GCF_001422075.1
RS_GCF_001902315.1
RS_GCF_001263415.1
RS_GCF_002278075.1
GB_GCA_002842735.1
RS_GCF_000568555.1
RS_GCF_000183725.1
RS_GCF_001400775.1
RS_GCF_001005825.1
RS_GCF_002019735.1
GB_GCA_001698425.1
GB_GCA_000432835.1
RS_GCF_900107435.1
GB_GCA_002728715.1
RS_GCF_002233675.1
GB_GCA_002479935.1
GB_GCA_002224445.1
RS_GCF_000559085.1
GB_GCA_002483105.1
RS_GCF_000620925.1
RS_GCF_000146065.2
RS_GCF_000447795.1
RS_GCF_000024625.1
RS_GCF_900114835.1
RS_GCF_001077885.1
RS_GCF_001894865.1
RS_GCF_000527195.1
RS_GCF_000834015.1
RS_GCF_900104855.1
GB_GCA_002316315.1
RS_GCF_900012615.1
RS_GCF_000196855.1
RS_GCF_000758945.1
RS_GCF_000151225.1
RS_GCF_002327105.1
RS_GCF_000010985.1
RS_GCF_000380105.1
GB_GCA_002280515.1
RS_GCF_001587175.1
RS_GCF_002163675.1
RS_GCF_900141665.1
RS_GCF_000007745.1
GB_GCA_002419465.1
RS_GCF_000091665.1
GB_GCA_002083485.1
RS_GCF_001274875.1
RS_GCF_002723915.1
GB_GCA_002406015.1
RS_GCF_000383955.1
RS_GCF_001693255.1
GB_GCA_001871195.1
GB_GCA_002238965.1
RS_GCF_001435295.1
RS_GCF_000420085.1
RS_GCF_900102005.1
RS_GCF_000509025.1
RS_GCF_000046845.1
RS_GCF_001570785.1
RS_GCF_001984125.1
RS_GCF_000379085.1
RS_GCF_001463265.1
RS_GCF_900110485.1
RS_GCF_000331105.1
RS_GCF_001969855.1
RS_GCF_000156015.1
RS_GCF_900108095.1
RS_GCF_000026145.1
RS_GCF_001426265.1
RS_GCF_900184685.1
GB_GCA_001771065.1
RS_GCF_000281895.1
RS_GCF_900104145.1
RS_GCF_000425525.1
RS_GCF_001685395.1
GB_GCA_002411345.1
RS_GCF_001991015.1
RS_GCF_001547895.1
GB_GCA_001898405.1
RS_GCF_900156745.1
RS_GCF_001941625.1
RS_GCF_001269365.1
GB_GCA_002376845.1
RS_GCF_000718515.1
GB_GCA_001783655.1
RS_GCF_000695795.1
RS_GCF_900187405.1
RS_GCF_000018485.1
RS_GCF_001610895.1
RS_GCF_900114885.1
RS_GCF_001655615.1
RS_GCF_001043705.1
RS_GCF_001423885.1
RS_GCF_900107255.1
RS_GCF_001442805.1
RS_GCF_000320385.2
RS_GCF_001889605.1
RS_GCF_000018545.1
RS_GCF_000619825.1
RS_GCF_000376425.1
RS_GCF_002007685.1
RS_GCF_001652995.1
RS_GCF_900188025.1
GB_GCA_000018565.1
RS_GCF_001425235.1
RS_GCF_001422375.1
RS_GCF_000423225.1
GB_GCA_002347815.1
RS_GCF_000407505.1
RS_GCF_000379365.1
GB_GCA_900185645.1
RS_GCF_001652275.1
RS_GCF_000764535.1
RS_GCF_000425465.1
RS_GCF_001742165.1
RS_GCF_001553625.1
GB_GCA_002496565.1
RS_GCF_000214825.1
RS_GCF_001294575.1
RS_GCF_000374865.1
RS_GCF_900129865.1
RS_GCF_002006355.1
RS_GCF_000735715.2
RS_GCF_900177685.1
RS_GCF_000373785.1
RS_GCF_001283065.1
RS_GCF_000585495.1
RS_GCF_001424125.1
RS_GCF_001458395.1
RS_GCF_000703085.1
RS_GCF_000751535.1
RS_GCF_900108875.1
RS_GCF_900155955.1
GB_GCA_000432935.1
RS_GCF_002302615.1
RS_GCF_900093605.1
RS_GCF_000686945.1
RS_GCF_000241345.1
RS_GCF_002209565.1
RS_GCF_000428825.1
RS_GCF_900142465.1
RS_GCF_000982715.1
RS_GCF_000686005.1
RS_GCF_001542855.1
RS_GCF_900110865.1
RS_GCF_001425605.1
RS_GCF_001281105.1
RS_GCF_000340475.1
RS_GCF_900109575.1
RS_GCF_000407005.1
RS_GCF_000007845.1
RS_GCF_000761475.1
RS_GCF_000745395.1
RS_GCF_001758275.1
RS_GCF_900187645.1
RS_GCF_000744555.1
GB_GCA_001768535.1
GB_GCA_900176495.1
RS_GCF_900116285.1
GB_GCA_002421685.1
RS_GCF_001950595.1
RS_GCF_000829825.1
RS_GCF_900129425.1
RS_GCF_000499785.1
RS_GCF_000176115.2
RS_GCF_000807855.2
RS_GCF_001414325.1
RS_GCF_000013165.1
RS_GCF_900232105.1
RS_GCF_000422485.1
GB_GCA_002317355.1
RS_GCF_900113325.1
RS_GCF_002105485.1
GB_GCA_002437585.1
RS_GCF_000308055.1
GB_GCA_002338655.1
RS_GCF_900100515.1
GB_GCA_002436105.1
RS_GCF_001275365.1
RS_GCF_002559145.1
RS_GCF_001975225.1
RS_GCF_000270085.1
GB_GCA_002503205.1
RS_GCF_000472665.1
GB_GCA_002410825.1
RS_GCF_001457595.1
RS_GCF_001183605.1
RS_GCF_900104935.1
GB_GCA_002396645.1
GB_GCA_002347785.1
RS_GCF_000468895.1
RS_GCF_000243155.2
GB_GCA_002299885.1
RS_GCF_000970775.1
GB_GCA_002348705.1
RS_GCF_000015505.1
RS_GCF_000758565.1
RS_GCF_001894765.1
RS_GCF_000023065.1
RS_GCF_001583435.1
GB_GCA_002694985.1
RS_GCF_000321045.1
RS_GCF_000701485.1
RS_GCF_000155995.1
RS_GCF_001441165.1
RS_GCF_000145255.1
RS_GCF_000183425.1
GB_GCA_001725555.1
GB_GCA_000307585.2
GB_GCA_001794965.1
RS_GCF_002849325.1
RS_GCF_000010405.1
RS_GCF_900109805.1
RS_GCF_900110315.1
RS_GCF_001653095.1
RS_GCF_000745375.1
RS_GCF_001856685.1
RS_GCF_002847985.1
GB_GCA_001801575.1
RS_GCF_001189495.1
RS_GCF_001029295.1
GB_GCA_002507545.1
RS_GCF_900103125.1
GB_GCA_002437415.1
RS_GCF_001571385.1
RS_GCF_000006175.1
RS_GCF_000952975.1
RS_GCF_000270245.1
GB_GCA_002083435.1
RS_GCF_001637225.1
RS_GCF_000622005.1
RS_GCF_000761215.1
RS_GCF_001482385.1
RS_GCF_000165675.1
RS_GCF_001025035.1
RS_GCF_000224985.1
RS_GCF_900100945.1
RS_GCF_000196235.1
GB_GCA_002215675.1
RS_GCF_000283535.1
RS_GCF_002028405.1
RS_GCF_001939785.1
RS_GCF_000317575.1
RS_GCF_001512275.1
RS_GCF_000771525.1
RS_GCF_000949865.1
GB_GCA_002838165.1
RS_GCF_000334455.1
RS_GCF_002119345.1
RS_GCF_000193395.1
RS_GCF_000196615.1
GB_GCA_002389045.1
RS_GCF_001422365.1
RS_GCF_000331515.1
GB_GCA_001312465.1
RS_GCF_000017185.1
RS_GCF_002564105.1
RS_GCF_002015125.1
RS_GCF_001687625.2
RS_GCF_000243675.2
RS_GCF_002205795.1
GB_GCA_001896725.1
RS_GCF_000377145.1
RS_GCF_001634365.1
RS_GCF_900004915.1
RS_GCF_900094595.1
GB_GCA_002337525.1
RS_GCF_002218195.1
GB_GCA_002450335.1
RS_GCF_002094995.1
RS_GCF_000176155.1
RS_GCF_000243395.2
RS_GCF_000816245.1
RS_GCF_002189105.1
RS_GCF_001548115.1
RS_GCF_000688335.1
RS_GCF_002223125.1
RS_GCF_001467895.1
RS_GCF_002833385.1
RS_GCF_001579845.1
GB_GCA_000433075.1
RS_GCF_000620725.1
RS_GCF_900113505.1
GB_GCA_900066515.1
RS_GCF_900105855.1
RS_GCF_000739015.1
RS_GCF_002173575.1
GB_GCA_001897855.1
RS_GCF_000224475.1
GB_GCA_002320005.1
RS_GCF_000420325.1
RS_GCF_002591915.1
RS_GCF_000518605.1
RS_GCF_001605015.1
RS_GCF_001267865.1
RS_GCF_000153745.1
RS_GCF_001544835.2
RS_GCF_001427425.1
RS_GCF_002796605.1
RS_GCF_900100455.1
GB_GCA_002695945.1
RS_GCF_000375405.1
GB_GCA_001899565.1
RS_GCF_900046455.1
RS_GCF_001620265.1
RS_GCF_002272925.1
RS_GCF_000526035.1
RS_GCF_900046475.1
GB_GCA_002375985.1
RS_GCF_001050435.1
GB_GCA_002501135.1
GB_GCA_002394385.1
RS_GCF_002797735.1
RS_GCF_001742285.1
RS_GCF_000688655.1
GB_GCA_002450405.1
RS_GCF_001283105.1
RS_GCF_000495755.1
RS_GCF_000178875.2
RS_GCF_001406315.1
RS_GCF_002160635.1
GB_GCA_002328405.1
RS_GCF_000347775.1
RS_GCF_001038375.1
GB_GCA_002320285.1
RS_GCF_001938575.1
RS_GCF_002158995.1
RS_GCF_001438655.1
RS_GCF_000685905.1
GB_GCA_002328745.1
RS_GCF_001421705.1
RS_GCF_002159555.1
RS_GCF_000208405.1
RS_GCF_900109125.1
RS_GCF_001421905.1
RS_GCF_001870205.1
RS_GCF_000378965.1
RS_GCF_000718695.1
RS_GCF_000708675.1
RS_GCF_000744605.1
RS_GCF_900129935.1
RS_GCF_001940225.1
GB_GCA_002383165.1
RS_GCF_900168255.1
RS_GCF_002153915.1
RS_GCF_000227765.1
GB_GCA_002010075.1
RS_GCF_000832125.1
RS_GCF_000620225.1
RS_GCF_001610975.1
RS_GCF_001514435.1
RS_GCF_000525635.1
RS_GCF_000154545.1
RS_GCF_000420345.1
RS_GCF_000718325.1
RS_GCF_000621565.1
RS_GCF_000752215.1
RS_GCF_000799335.1
RS_GCF_002723475.1
RS_GCF_900177435.1
RS_GCF_000685355.1
GB_GCA_002783895.1
