## Supplemental Data 2 for "DeepMAsED: Evaluating the quality of metagenomic assemblies"

NCBI accession
GB_GCA_000437635.1
RS_GCF_000771625.1
RS_GCF_000420585.1
RS_GCF_000389825.1
RS_GCF_000514015.1
RS_GCF_000708885.1
RS_GCF_000312405.1
GB_GCA_001516025.1
GB_GCA_001800135.1
RS_GCF_000214455.1
RS_GCF_001680885.1
RS_GCF_900095305.1
RS_GCF_900103275.1
RS_GCF_000018945.1
GB_GCA_002428985.1
RS_GCF_000215995.1
RS_GCF_000011965.2
RS_GCF_000686525.1
RS_GCF_002764115.1
RS_GCF_001902615.1
RS_GCF_002113825.1
RS_GCF_900107575.1
RS_GCF_900167025.1
RS_GCF_000525955.1
RS_GCF_000378225.1
RS_GCF_000317515.1
RS_GCF_000377205.1
RS_GCF_000019185.1
RS_GCF_000403355.2
RS_GCF_001742205.1
RS_GCF_000498495.1
GB_GCA_002083775.1
GB_GCA_002224485.1
RS_GCF_000025485.1
RS_GCF_002688565.1
RS_GCF_000464665.1
RS_GCF_002211305.1
RS_GCF_001611975.1
RS_GCF_001487165.1
RS_GCF_000428685.1
RS_GCF_000422845.1
RS_GCF_000317025.1
RS_GCF_000974665.1
RS_GCF_002287195.1
RS_GCF_000657795.2
RS_GCF_900148515.1
RS_GCF_002246015.1
RS_GCF_000964075.1
RS_GCF_001854125.1
RS_GCF_000024325.1
GB_GCA_002295635.1
RS_GCF_000425745.1
RS_GCF_000175635.1
GB_GCA_001513185.1
RS_GCF_900107585.1
GB_GCA_002427605.1
RS_GCF_000744285.1
RS_GCF_001953215.1
RS_GCF_000378385.1
GB_GCA_001899305.1
GB_GCA_001701195.1
RS_GCF_000410515.1
RS_GCF_002549795.1
RS_GCF_000518265.1
RS_GCF_000227745.2
RS_GCF_001999945.1
RS_GCF_000430705.1
RS_GCF_000971255.1
RS_GCF_001078295.1
RS_GCF_900107015.1
GB_GCA_002393945.1
RS_GCF_000968135.1
GB_GCA_002239045.1
RS_GCF_000682715.1
RS_GCF_001974605.1
GB_GCA_001828565.1
RS_GCF_001424865.1
RS_GCF_001507545.1
RS_GCF_900156175.1
RS_GCF_000381365.1
RS_GCF_000385335.1
RS_GCF_000745345.1
RS_GCF_002262875.1
GB_GCA_002083615.1
RS_GCF_900111455.1
RS_GCF_002250055.1
RS_GCF_001682915.1
GB_GCA_002049495.1
RS_GCF_000419585.1
RS_GCF_002632755.1
RS_GCF_900114245.1
RS_GCF_000295715.1
RS_GCF_002807665.1
GB_GCA_002325245.1
RS_GCF_002278035.1
RS_GCF_900100825.1
RS_GCF_900129035.1
RS_GCF_000429645.1
RS_GCF_000276805.1
